# Restriction of access to the central cavity is a major contributor to substrate selectivity in plant ABCG transporters

**DOI:** 10.1101/2022.08.16.503940

**Authors:** Konrad Pakuła, Carlos Sequeiros-Borja, Wanda Biała-Leonhard, Aleksandra Pawela, Joanna Banasiak, Aurélien Bailly, Marcin Radom, Markus Geisler, Jan Brezovsky, Michał Jasiński

**Author notes:** These authors contributed equally to the work (Konrad Pakuła, Carlos Sequeiros-Borja, Wanda Biała-Leonhard). For correspondence: **Michał Jasiński**, Department of Plant Molecular Physiology, Institute of Bioorganic Chemistry, Polish Academy of Sciences, Z. Noskowskiego 12/14, 61-704 Poznan, Poland; **Jan Brezovsky**, Laboratory of Biomolecular Interactions and Transport, Department of Gene Expression, Institute of Molecular Biology and Biotechnology, Faculty of Biology, Adam Mickiewicz University, Uniwersytetu Poznanskiego 6, 61-614 Poznan, Poland, and International Institute of Molecular and Cell Biology in Warsaw, 02-109 Warsaw, Poland).

## Abstract

ABCG46 of the legume *Medicago truncatula* is an ABC-type transporter responsible for highly selective translocation of the phenylpropanoids, 4-coumarate and liquiritigenin, over the plasma membrane. To investigate molecular determinants of the observed substrate selectivity, we applied a combination of phylogenetic and biochemical analyses, AlphaFold2 structure prediction, molecular dynamics simulations, and mutagenesis. We discovered an unusually narrow transient access path to the central cavity of MtABCG46 that constitutes an initial filter responsible for the selective translocation of these phenylpropanoids through a lipid bilayer. Furthermore, we identified remote residue F562 as pivotal for maintaining the stability of this filter. The determination of individual amino acids that’ impact the selective transport of specialized metabolites may provide new opportunities associated with ABCGs being of interest, as a clinically relevant group of proteins.
