## Supplementary material for "Restriction of access to the central cavity is a major contributor to substrate selectivity in plant ABCG transporters": Supplemetary Statistical Data

### Sheet: Figure 3
3c
Transport of liquiritigenin
Test for normal distribution	EV	ABCG46 WT	F562L	F562Y	F562A		Kruskal-Wallis test			Dunn's multiple comparisons test	Mean rank diff,	Significant?	Summary	Adjusted P Value
Anderson-Darling test							P value	<0,0001		EV vs. ABCG46 WT	-38.71	Yes	****	<0,0001
A2*	0.6636	0.562	0.4125	0.379	0.7851		Exact or approximate P value?	Approximate		EV vs. F562L	-39.03	Yes	****	<0,0001
P value	0.0707	0.1258	0.3015	0.346	0.0304		P value summary	****		EV vs. F562Y	-3.958	No	ns	>0,9999
Passed normality test (alpha=0.05)?	Yes	Yes	Yes	Yes	No		Do the medians vary signif. (P < 0.05)?	Yes		EV vs. F562A	8.462	No	ns	>0,9999
P value summary	ns	ns	ns	ns	*		Number of groups	5		ABCG46 WT vs. F562L	-0.3189	No	ns	>0,9999
Shapiro-Wilk test							Kruskal-Wallis statistic	60.44		ABCG46 WT vs. F562Y	34.75	Yes	***	0.0006
W	0.8929	0.917	0.9501	0.9286	0.8599					ABCG46 WT vs. F562A	47.17	Yes	****	<0,0001
P value	0.0305	0.0997	0.4582	0.365	0.0383		Data summary			F562L vs. F562Y	35.07	Yes	***	0.0008
Passed normality test (alpha=0.05)?	No	Yes	Yes	Yes	No		Number of treatments (columns)	5		F562L vs. F562A	47.49	Yes	****	<0,0001
P value summary	*	ns	ns	ns	*		Number of values (total)	81		F562Y vs. F562A	12.42	No	ns	>0,9999
Kolmogorov-Smirnov test
KS distance	0.1531	0.1972	0.1741	0.1886	0.2088					Test details	Mean rank 1	Mean rank 2	Mean rank diff,	n1	n2
P value	>0,1000	0.0501	>0,1000	>0,1000	>0,1000					EV vs. ABCG46 WT	24.5	63.21	-38.71	20	19
Passed normality test (alpha=0.05)?	Yes	Yes	Yes	Yes	Yes					EV vs. F562L	24.5	63.53	-39.03	20	17
P value summary	ns	ns	ns	ns	ns					EV vs. F562Y	24.5	28.46	-3.958	20	12
										EV vs. F562A	24.5	16.04	8.462	20	13
Number of values	20	19	17	12	13					ABCG46 WT vs. F562L	63.21	63.53	-0.3189	19	17
										ABCG46 WT vs. F562Y	63.21	28.46	34.75	19	12
										ABCG46 WT vs. F562A	63.21	16.04	47.17	19	13
										F562L vs. F562Y	63.53	28.46	35.07	17	12
										F562L vs. F562A	63.53	16.04	47.49	17	13
										F562Y vs. F562A	28.46	16.04	12.42	12	13
3d
Transport of 4-coumarate
Test for normal distribution	EV	ABCG46 WT	F562L	F562Y	F562A		Kruskal-Wallis test			Dunn's multiple comparisons test	Mean rank diff,	Significant?	Summary	Adjusted P Value
Anderson-Darling test							P value	<0,0001		EV vs. ABCG46 WT	-41.62	Yes	****	<0,0001
A2*	1.295	0.3454	0.1458	0.3614	0.5674		Exact or approximate P value?	Approximate		EV vs. F562L	-2.157	No	ns	>0,9999
P value	0.0014	0.4304	0.9561	0.393	0.1165		P value summary	****		EV vs. F562Y	-14.59	No	ns	0.5903
Passed normality test (alpha=0.05)?	No	Yes	Yes	Yes	Yes		Do the medians vary signif. (P < 0.05)?	Yes		EV vs. F562A	-16.51	No	ns	0.3255
P value summary	**	ns	ns	ns	ns		Number of groups	5		ABCG46 WT vs. F562L	39.46	Yes	****	<0,0001
Shapiro-Wilk test							Kruskal-Wallis statistic	37.75		ABCG46 WT vs. F562Y	27.04	Yes	**	0.0036
W	0.7667	0.9508	0.9768	0.9235	0.8953					ABCG46 WT vs. F562A	25.11	Yes	**	0.0093
P value	0.0028	0.5727	0.9521	0.2471	0.0964		Data summary			F562L vs. F562Y	-12.43	No	ns	>0,9999
Passed normality test (alpha=0.05)?	No	Yes	Yes	Yes	Yes		Number of treatments (columns)	5		F562L vs. F562A	-14.36	No	ns	0.5825
P value summary	**	ns	ns	ns	ns		Number of values (total)	69		F562Y vs. F562A	-1.929	No	ns	>0,9999
Kolmogorov-Smirnov test
KS distance	0.2925	0.1743	0.09248	0.1477	0.1892					Test details	Mean rank 1	Mean rank 2	Mean rank diff,	n1	n2
P value	0.0033	>0,1000	>0,1000	>0,1000	>0,1000					EV vs. ABCG46 WT	19.81	61.43	-41.62	13	14
Passed normality test (alpha=0.05)?	No	Yes	Yes	Yes	Yes					EV vs. F562L	19.81	21.96	-2.157	13	14
P value summary	**	ns	ns	ns	ns					EV vs. F562Y	19.81	34.39	-14.59	13	14
										EV vs. F562A	19.81	36.32	-16.51	13	14
Number of values	13	14	14	14	14					ABCG46 WT vs. F562L	61.43	21.96	39.46	14	14
										ABCG46 WT vs. F562Y	61.43	34.39	27.04	14	14
										ABCG46 WT vs. F562A	61.43	36.32	25.11	14	14
										F562L vs. F562Y	21.96	34.39	-12.43	14	14
										F562L vs. F562A	21.96	36.32	-14.36	14	14
										F562Y vs. F562A	34.39	36.32	-1.929	14	14
3e
Transport of isoliquiritigenin
Test for normal distribution	EV	ABCG46 WT	F562L	F562Y	F562A		Kruskal-Wallis test			Dunn's multiple comparisons test	Mean rank diff,	Significant?	Summary	Adjusted P Value
Anderson-Darling test							P value	0.8684		EV vs. ABCG46 WT	-3.667	No	ns	>0,9999
A2*	0.6311	0.5612	1.026	0.5589	0.5787		Exact or approximate P value?	Approximate		EV vs. F562L	-6.591	No	ns	>0,9999
P value	0.0756	0.1161	0.0064	0.1177	0.1042		P value summary	ns		EV vs. F562Y	-5.958	No	ns	>0,9999
Passed normality test (alpha=0.05)?	Yes	Yes	No	Yes	Yes		Do the medians vary signif. (P < 0.05)?	No		EV vs. F562A	-1.542	No	ns	>0,9999
P value summary	ns	ns	**	ns	ns		Number of groups	5		ABCG46 WT vs. F562L	-2.924	No	ns	>0,9999
Shapiro-Wilk test							Kruskal-Wallis statistic	1.259		ABCG46 WT vs. F562Y	-2.292	No	ns	>0,9999
W	0.87	0.9025	0.772	0.9079	0.8859					ABCG46 WT vs. F562A	2.125	No	ns	>0,9999
P value	0.0653	0.171	0.004	0.2004	0.1044		Data summary			F562L vs. F562Y	0.6326	No	ns	>0,9999
Passed normality test (alpha=0.05)?	Yes	Yes	No	Yes	Yes		Number of treatments (columns)	5		F562L vs. F562A	5.049	No	ns	>0,9999
P value summary	ns	ns	**	ns	ns		Number of values (total)	59		F562Y vs. F562A	4.417	No	ns	>0,9999
Kolmogorov-Smirnov test
KS distance	0.2344	0.2143	0.2926	0.26	0.2458					Test details	Mean rank 1	Mean rank 2	Mean rank diff,	n1	n2
P value	0.0675	>0,1000	0.0091	0.0244	0.0436					EV vs. ABCG46 WT	26.5	30.17	-3.667	12	12
Passed normality test (alpha=0.05)?	Yes	Yes	No	No	No					EV vs. F562L	26.5	33.09	-6.591	12	11
P value summary	ns	ns	**	*	*					EV vs. F562Y	26.5	32.46	-5.958	12	12
										EV vs. F562A	26.5	28.04	-1.542	12	12
Number of values	12	12	11	12	12					ABCG46 WT vs. F562L	30.17	33.09	-2.924	12	11
										ABCG46 WT vs. F562Y	30.17	32.46	-2.292	12	12
										ABCG46 WT vs. F562A	30.17	28.04	2.125	12	12
										F562L vs. F562Y	33.09	32.46	0.6326	11	12
										F562L vs. F562A	33.09	28.04	5.049	11	12
										F562Y vs. F562A	32.46	28.04	4.417	12	12
3f
Transport of 7,4'-dihydroxyflavone
Test for normal distribution	EV	ABCG46 WT	F562L	F562Y	F562A		Kruskal-Wallis test			Dunn's multiple comparisons test	Mean rank diff,	Significant?	Summary	Adjusted P Value
Anderson-Darling test							P value	0.6519		EV vs. ABCG46 WT	-7.292	No	ns	>0,9999
A2*	0.542	1.016	0.5371	0.5827	0.5487		Exact or approximate P value?	Approximate		EV vs. F562L	0.875	No	ns	>0,9999
P value	0.1283	0.0072	0.1323	0.1017	0.1229		P value summary	ns		EV vs. F562Y	-6.958	No	ns	>0,9999
Passed normality test (alpha=0.05)?	Yes	No	Yes	Yes	Yes		Do the medians vary signif. (P < 0.05)?	No		EV vs. F562A	-5.792	No	ns	>0,9999
P value summary	ns	**	ns	ns	ns		Number of groups	5		ABCG46 WT vs. F562L	8.167	No	ns	>0,9999
Shapiro-Wilk test							Kruskal-Wallis statistic	2.459		ABCG46 WT vs. F562Y	0.3333	No	ns	>0,9999
W	0.8831	0.8124	0.8907	0.8668	0.8981					ABCG46 WT vs. F562A	1.5	No	ns	>0,9999
P value	0.096	0.013	0.1204	0.0594	0.1498		Data summary			F562L vs. F562Y	-7.833	No	ns	>0,9999
Passed normality test (alpha=0.05)?	Yes	No	Yes	Yes	Yes		Number of treatments (columns)	5		F562L vs. F562A	-6.667	No	ns	>0,9999
P value summary	ns	*	ns	ns	ns		Number of values (total)	60		F562Y vs. F562A	1.167	No	ns	>0,9999
Kolmogorov-Smirnov test
KS distance	0.2113	0.2383	0.2033	0.1999	0.1928					Test details	Mean rank 1	Mean rank 2	Mean rank diff,	n1	n2
P value	>0,1000	0.0583	>0,1000	>0,1000	>0,1000					EV vs. ABCG46 WT	26.67	33.96	-7.292	12	12
Passed normality test (alpha=0.05)?	Yes	Yes	Yes	Yes	Yes					EV vs. F562L	26.67	25.79	0.875	12	12
P value summary	ns	ns	ns	ns	ns					EV vs. F562Y	26.67	33.63	-6.958	12	12
										EV vs. F562A	26.67	32.46	-5.792	12	12
Number of values	12	12	12	12	12					ABCG46 WT vs. F562L	33.96	25.79	8.167	12	12
										ABCG46 WT vs. F562Y	33.96	33.63	0.3333	12	12
										ABCG46 WT vs. F562A	33.96	32.46	1.5	12	12
										F562L vs. F562Y	25.79	33.63	-7.833	12	12
										F562L vs. F562A	25.79	32.46	-6.667	12	12
										F562Y vs. F562A	33.63	32.46	1.167	12	12
3g
Competition transport of liquiritigenin vs. 4-coumarate
MtABCG46
Test for normal distribution	control	4-coumarate					Mann Whitney test
Anderson-Darling test							P value	<0,0001
A2*	0.2754	1.176					Exact or approximate P value?	Exact
P value	0.5914	0.0028					P value summary	****
Passed normality test (alpha=0.05)?	Yes	No					Significantly different (P < 0.05)?	Yes
P value summary	ns	**					One- or two-tailed P value?	Two-tailed
Shapiro-Wilk test							Sum of ranks in column A,B	224,5 , 100,5
W	0.9552	0.8123					Mann-Whitney U	9.5
P value	0.7144	0.0096
Passed normality test (alpha=0.05)?	Yes	No					Difference between medians
P value summary	ns	**					Median of column A	282,0, n=12
Kolmogorov-Smirnov test							Median of column B	85,00, n=13
KS distance	0.1401	0.3251					Difference: Actual	-197
P value	>0,1000	0.0005					Difference: Hodges-Lehmann	-184.5
Passed normality test (alpha=0.05)?	Yes	No
P value summary	ns	***
Number of values	12	13
F562L
Test for normal distribution	control	4-coumarate					Mann Whitney test
Anderson-Darling test							P value	<0,0001
A2*	0.3774	0.8194					Exact or approximate P value?	Exact
P value	0.3493	0.0239					P value summary	****
Passed normality test (alpha=0.05)?	Yes	No					Significantly different (P < 0.05)?	Yes
P value summary	ns	*					One- or two-tailed P value?	Two-tailed
Shapiro-Wilk test							Sum of ranks in column A,B	217 , 83
W	0.9433	0.7946					Mann-Whitney U	5
P value	0.5426	0.0081
Passed normality test (alpha=0.05)?	Yes	No					Difference between medians
P value summary	ns	**					Median of column A	282,5, n=12
Kolmogorov-Smirnov test							Median of column B	74,50, n=12
KS distance	0.1976	0.2061					Difference: Actual	-208
P value	>0,1000	>0,1000					Difference: Hodges-Lehmann	-213.5
Passed normality test (alpha=0.05)?	Yes	Yes
P value summary	ns	ns
Number of values	12	12

### Sheet: Figure 4
4a
Area of the entrance to the access path in MtABCG46
Test for normal distribution	ABCG46 WT	F562L	F562Y	F562A		Kruskal-Wallis test			Dunn's multiple comparisons test	Mean rank diff,	Significant?	Summary	Adjusted P Value
Anderson-Darling test						P value	<0,0001		WT vs. F562L	-961.1	Yes	****	<0,0001
A2*	1.058	11.61	7.117	0.8351		Exact or approximate P value?	Approximate		WT vs. F562Y	2684	Yes	****	<0,0001
P value	0.0088	<0,0001	<0,0001	0.0314		P value summary	****		WT vs. F562A	2534	Yes	****	<0,0001
Passed normality test (alpha=0.05)?	No	No	No	No		Do the medians vary signif. (P < 0.05)?	Yes		F562L vs. F562Y	3645	Yes	****	<0,0001
P value summary	**	****	****	*		Number of groups	4		F562L vs. F562A	3495	Yes	****	<0,0001
Shapiro-Wilk test						Kruskal-Wallis statistic	3757		F562Y vs. F562A	-150.1	No	ns	0.239
W	0.9971	0.9749	0.9849	0.9978
P value	0.0008	<0,0001	<0,0001	0.0066		Data summary			Test details	Mean rank 1	Mean rank 2	Mean rank diff,	n1	n2
Passed normality test (alpha=0.05)?	No	No	No	No		Number of treatments (columns)	4		WT vs. F562L	5065	6026	-961.1	2000	2000
P value summary	***	****	****	**		Number of values (total)	8000		WT vs. F562Y	5065	2381	2684	2000	2000
Kolmogorov-Smirnov test									WT vs. F562A	5065	2531	2534	2000	2000
KS distance	0.01676	0.05729	0.04688	0.01751					F562L vs. F562Y	6026	2381	3645	2000	2000
P value	>0,1000	<0,0001	<0,0001	>0,1000					F562L vs. F562A	6026	2531	3495	2000	2000
Passed normality test (alpha=0.05)?	Yes	No	No	Yes					F562Y vs. F562A	2381	2531	-150.1	2000	2000
P value summary	ns	****	****	ns
Number of values	2000	2000	2000	2000
